# Distinct phases of immune system programming during ART-suppressed immunodeficiency virus infection

**DOI:** 10.64898/2026.04.29.721702

**Authors:** Maanasa Kaza, Benjamin Varco-Merth, GW McElfresh, Sebastian Benjamin, Gregory J. Boggy, Morgan Chaunzwa, Shana Feltham, Sohita Ojha, Karina Belica, Andrea N. Selseth, Michael Nekorchuk, Kathleen Busman-Sahay, Brandon F. Keele, Dan H. Barouch, Jeffrey D. Lifson, Jacob D. Estes, Scott G. Hansen, Afam Okoye, Louis J. Picker, Benjamin N. Bimber

## Abstract

People living with HIV (PLWH) on suppressive antiretroviral therapy (ART) can face non-AIDS complications, partially driven by chronic immune activation. To define immune perturbations during ART-suppressed viral infection, we performed longitudinal single-cell transcriptomic and plasma proteomic analysis of rhesus macaques infected with SIVmac239M and ART-treated for 70 weeks. We identified broad, bi-phasic immune changes. Acute infection involves an interferon-driven signature, correlated with viral replication, that largely resolves with viral control. Cell-associated virus correlated with interferon-stimulated genes in most tissues; however, this was blunted in gut-associated lymph nodes, a feature that may contribute to reservoir persistence. Separate alterations manifest 54-66 weeks-post-infection, after 40 weeks of viral suppression, including broad TGF-β and NF-kB signaling and discrete bursts of inflammatory monocytes, largely restricted to bone marrow. These data highlight the biphasic remodeling of long-term ART-suppressed HIV, identifying specific tissues and cell populations with dysregulation, with implications for the treatment of PLWH.
