## Supplementary material for "Distinct phases of immune system programming during ART-suppressed immunodeficiency virus infection": Table S7

### Sheet: Table S7
Name	Field Name	Genes
Proliferation	Proliferation_UCell	MKI67, TOP2A, PCNA, TYMS, UBE2C, STMN1, RRM2, CENPF, CENPM
Cytotoxicity_GzmABH	Cytotoxicity_GzmABH_UCell	GZMA, GZMB, GZMH
ISG_Module	ISG_Module_UCell	ISG15, IFI27, IFI6, OAS2, MX1, USP18, DDX60
TandNK_Cytokine_Producing	TandNK_Cytokine_Producing_UCell	TNFRSF14, CCL3, CCL4L1, NFKBID, IFNG, TNF
EOMES_hi_TBX21_lo	EOMES_hi_TBX21_lo_UCell	EOMES, TBX21-
EOMES_lo_TBX21_hi	EOMES_lo_TBX21_hi_UCell	TBX21, EOMES-
Inflammatory_Myeloid	Inflammatory_Myeloid_UCell	IL1B, CCL3, CCL4L1, TNF, TNFAIP3, PTX3, CD83, NFKB1, NLRP3, PMAIP1, LOC100426537, LOC114673087 , LOC100423954, LOC100426632, LOC100430627
Late_ART_Module	Late_ART_Module_UCell	MAP2K2, TGFB1, JUND, YPEL3, CD81, TRIR, SFPQ, GNAI2, ABHD17A, SRRM2, KLF13, HNRNPD, UBALD2, LOC694289,LOC713572
